# A β-catenin-driven switch in TCF/LEF transcription factor binding to DNA target sites promotes commitment of mammalian nephron progenitor cells

**DOI:** 10.1101/2020.10.26.356410

**Authors:** Qiuyu Guo, Albert Kim, Bin Li, Andrew Ransick, Helena Bugacov, Xi Chen, Nils Lindstrom, Aaron Brown, Leif Oxburgh, Bing Ren, Andrew P. McMahon

**Affiliations:** Department of Stem Cell Biology and Regenerative Medicine, Eli and Edythe Broad-CIRM Center for Regenerative Medicine and Stem Cell Research, Keck School of Medicine of the University of Southern California, CA 90089, USA; Center for Molecular Medicine, Maine Medical Center Research Institute, 81 Research Drive, Scarborough, ME 04074, USA; The Rogosin Institute, New York, NY, 10065, USA; Ludwig Institute for Cancer Research, Department of Cellular and Molecular Medicine, Institute of Genomic Medicine, Moores Cancer Center, University of California San Diego, La Jolla, California, United States of America

## Abstract

The canonical Wnt pathway transcriptional co-activator β-catenin regulates self-renewal and differentiation of mammalian nephron progenitor cells (NPCs). We modulated β-catenin levels in NPC cultures using the GSK3 inhibitor CHIR9902 (CHIR) to examine opposing developmental actions of β-catenin. Low CHIR-mediated maintenance and expansion of NPCs is independent of direct engagement of TCF/LEF/ β-catenin transcriptional complexes at low-CHIR dependent cell-cycle targets. In contrast, in high CHIR, TCF7/LEF1/β-catenin complexes replaced TCF7L1/TCF7L2 binding on enhancers of differentiation-promoting target genes. Chromosome confirmation studies showed pre-established promoter-enhancer connections to these target genes in NPCs. High CHIR-associated *de novo* looping was observed in positive transcriptional feedback regulation to the canonical Wnt pathway. Thus, β-catenin’s direct transcriptional role is restricted to the induction of NPCs where rising β-catenin levels switch inhibitory TCF7L1/TCF7L2 complexes to activating LEF1/TCF7 complexes at primed gene targets poised for rapid initiation of a nephrogenic program.
