## Supplemental Table 1 for "A β-catenin-driven switch in TCF/LEF transcription factor binding to DNA target sites promotes commitment of mammalian nephron progenitor cells"

### Sheet: Sheet1
Table S1 Antibodies used in this paper
antigen	source	vendor	catalog #	RRID	usage
primary antibodies
Six2	rabbit polyclonal	ProteinTech	11562-1-AP	AB_2189084	ChIP
Six2	mouse IgG1	Abnova	H00010736-M01	AB_436993	IF
β-catenin	rabbit polyclonal	ThermoFisher	71-2700	AB_2533982	ChIP
non-phopho-β-catenin	rabbit monoclonal	Cell Signaling Technology	8814S	AB_11127203	ChIP, IF, Western blot
Tcf7l1	mouse monoclonal	Santa Cruz	sc-166411	AB_2302942	IF, Western blot
Tcf7l1	rabbit polyclonal	Thermo Scientific	PA5-40327	AB_2577173	ChIP
Tcf7l2	rabbit monoclonal	Cell Signaling Technology	2569	AB_2199816	ChIP, IF, Western blot
Tcf7	rabbit monoclonal	Cell Signaling Technology	2203	AB_2199302	ChIP, Western blot
Tcf7	rat IgG2b	R&D Systems	MAB8224	NA	IF
Lef1	rabbit monoclonal	Cell Signaling Technology	2230	AB_823558	ChIP, IF, Western blot
Histone H3	rabbit monoclonal	Abcam	ab1791	AB_302613	Western blot
Histone H3K27ac	rabbit monoclonal	Abcam	ab4729	AB_2118291	ChIP
Histone H3K27me2me3	Mouse Monoclonal	Active Motif	39536	AB_2793247	ChIP
Ser5P-RNAPII	Mouse Monoclonal	Millipore	05-623	AB_309852	ChIP
Jag1	goat polyclonal	R&D Systems	AF599	AB_2128257	IF
secondary antibodies
HRP-conjugated anti-mouse IgG1	goat	Thermo Scientific	A10551		Western blot
HRP-conjugated anti-rabbit IgG	goat	Cell Signaling Technology	7074		Western blot
Alexa647 anti-rat IgG2b	mouse	Abcam	ab172335		IF
Alexa555 anti-rabbit IgG	donkey	Abcam	ab150074		IF
Alexa488 anti-mouse IgG1	goat	Thermo Scientific	A10551		IF
