## Supplemental Table 6 for "A β-catenin-driven switch in TCF/LEF transcription factor binding to DNA target sites promotes commitment of mammalian nephron progenitor cells"

### Sheet: Notes
These spreadsheets list beta-catenin ChIP-Seq peaks in high CHIR condition with their repective target genes identified through HiC loops.
Column names
peakID	peak ID
chr	chromosome
left	peak start position
right	peak end position
score	peak score
TranscriptID	transcript ID
GeneSymbol	corresponding gene symbol
log2Fc.1	log2 fold change of contrast: NPC-NFC
nlog10P.1	negative log10 adjusted p value of contrast: NPC-NFC
log2Fc.2	log2 fold change of contrast: NPC(1.25uM CHIR) - NPC(5uM CHIR)
nlog10P.2	negative log10 adjusted p value of contrast: NPC(1.25uM CHIR) - NPC(5uM CHIR)
log2Fc.3	log2 fold change of contrast: NPC(1.25uM CHIR) - NPC(0uM CHIR)
nlog10P.3	negative log10 adjusted p value of contrast: NPC(1.25uM CHIR) - NPC(0uM CHIR)
log2Fc.4	log2 fold change of contrast: NPC(1.25uM CHIR) - NPC
nlog10P.4	negative log10 adjusted p value of contrast: NPC(1.25uM CHIR) - NPC
meanTPM.NPC	mean TPM of NPC samples
meanTPM.NFC	mean TPM of NFC samples
meanTPM.NPC_0uM	mean TPM of NPC(0uM CHIR) samples
meanTPM.NPC_1.25uM	mean TPM of NPC(1.25uM CHIR) samples
meanTPM.NPC_5uM	mean TPM of NPC(5uM CHIR) samples
DEG threshold
log2Fc > 0
P < 0.05
mean TPM > 5

### Sheet: conserved loops
peakID	chr	left	right	score	TranscriptID	GeneSymbol	log2Fc.1	nlog10P.1	log2Fc.2	nlog10P.2	log2Fc.3	nlog10P.3	log2Fc.4	nlog10P.4	meanTPM.NPC	meanTPM.NFC	meanTPM.NPC_0uM	meanTPM.NPC_1.25uM	meanTPM.NPC_5uM
1028	chr11	120710738	120711238	80.1	NM_175263	Notum	1.406	1.097	-9.045	13.981	0.586	NA	-3.528	8.093	1.024	0.375	0.061	0.088	42.463
4319	chr6	6005911	6006411	42.6	NM_010056	Dlx5	-4.033	NA	-7.327	2.66	-1.898	0.954	5.054	1.189	0	0.059	0.474	0.123	17.761
3871	chr4	137217082	137217582	83	NM_009523	Wnt4	1.962	29.21	-5.873	42.179	2.317	7.079	-3.224	30.557	27.268	6.533	0.604	2.853	155.904
1951	chr15	38936655	38937155	17.6	NM_026778	Cthrc1	-1.29	3.729	-5.695	15.966	0.12	0.036	-2.308	4.968	3.113	7.172	0.603	0.615	29.568
2306	chr16	93549354	93549854	35.2	NM_001111023	Runx1	-1.304	2.039	-4.757	64.67	0.342	0.181	1.637	2.816	0.154	0.356	0.383	0.471	11.835
5015	chr8	45554488	45554988	69.3	NM_001310707	Sorbs2	0.697	3.59	-4.07	62.47	0.56	1.085	-1.432	10.277	4.543	2.614	1.181	1.645	25.853
5015	chr8	45554488	45554988	69.3	NM_172752	Sorbs2	0.405	0.645	-4.034	54.837	0.493	0.301	-1.035	2.063	0.831	0.587	0.302	0.4	6.062
5015	chr8	45554488	45554988	69.3	NM_001310708	Sorbs2	0.194	0.261	-3.971	64.67	1.378	3.752	-0.296	0.45	3.064	2.499	0.998	2.458	35.82
877	chr11	84665094	84665594	63.4	NM_008498	Lhx1	0.485	1.119	-3.656	1.74	1.175	0.299	-2.563	3.395	20.002	13.253	1.558	3.316	39.673
2882	chr19	60148342	60148842	56.9	NM_010132	Emx2	-0.621	1.841	-3.251	7.272	1.726	2.247	-0.709	1.216	7.022	10.11	1.349	4.233	37.956
2357	chr17	14517294	14517794	19.9	NM_022315	Smoc2	-2.072	49.753	-3.247	8.025	-1.13	1.644	-4.384	54.243	12.408	49.113	1.347	0.581	5.233
877	chr11	84665094	84665594	63.4	NR_038057	Lhx1os	0.292	0.253	-3.194	1.537	0.56	0.061	-2.976	2.682	5.301	4.045	0.483	0.66	5.729
3339	chr3	30153756	30154256	34.3	NM_007963	Mecom	-1.81	75.616	-2.701	4.956	0.231	0.242	-1.363	9.108	4.676	15.413	1.604	1.787	10.947
426	chr10	21682760	21683260	26	NM_011361	Sgk1	-1.363	4.434	-2.547	18.74	-0.124	0.078	-1.436	2.876	4.386	10.641	1.836	1.585	8.689
1431	chr13	52029993	52030493	28	NM_011817	Gadd45g	-0.151	0.137	-2.533	25.245	1.139	1.891	0.313	0.331	10.763	11.334	6.227	13.152	71.297
3339	chr3	30153756	30154256	34.3	NM_001361034	Mecom	-2.198	127.616	-2.315	4.286	0.281	0.258	-1.558	9.014	6.669	28.777	1.931	2.223	10.439
1515	chr13	94143088	94143588	17.8	NM_172589	Lhfpl2	0.284	1.198	-2.312	61.624	-0.405	1.448	-2.229	99.433	32.61	25.327	9.491	6.816	31.66
4914	chr8	8995373	8995873	20	NM_010111	Efnb2	-0.795	4.07	-2.195	11.935	0.035	0.025	-0.611	1.548	7.103	11.657	4.71	4.571	19.435
832	chr11	70065709	70066209	24.1	NM_172371	Slc16a13	0.927	3.842	-2.133	9.864	-0.254	0.275	-0.026	0.022	2.214	1.094	2.676	2.127	8.802
2009	chr15	64023702	64024202	24.2	NM_144846	Fam49b	0.324	1.175	-2.087	7.504	-0.36	0.336	-0.681	1.266	4.745	3.549	3.934	2.89	11.59
130	chr1	88559201	88559701	18	NM_177305	Arl4c	-0.021	0.038	-2.069	15.047	0.462	0.781	-0.178	0.264	14.238	13.529	9.438	12.327	48.58
1468	chr13	63319650	63320150	31.6	NR_110520	2010111I01Rik	1.36	16.194	-1.946	12.12	-0.294	0.336	-1.654	13.068	17.421	6.344	6.986	5.408	19.57
3927	chr4	150661561	150662061	20.8	NM_133753	Errfi1	-0.387	1.131	-1.937	18.795	0.375	2.099	-0.64	4.006	24.36	29.768	12.449	15.323	55.053
3468	chr3	84173758	84174258	32.2	NM_001271725	Trim2	1.613	2.563	-1.891	5.61	2.195	7.395	0.129	0.182	5.472	1.643	1.366	5.847	20.434
1821	chr14	97982609	97983109	21.6	NM_007826	Dach1	0.869	1.852	-1.878	11.513	1.812	3.508	-0.833	2.935	4.953	2.568	0.825	2.727	9.359
3083	chr2	102034429	102034929	41.2	NM_010218	Fjx1	-0.671	2.855	-1.866	6.747	0.733	1.312	-0.235	0.282	4.356	6.518	2.298	3.627	12.345
1821	chr14	97982609	97983109	21.6	NM_001038610	Dach1	0.844	8.899	-1.771	9.97	1.083	1.676	-1.144	5.207	15.881	8.295	3.538	7.026	22.439
1645	chr14	22807254	22807754	40.7	NM_145459	Zfp503	0.992	15.32	-1.635	18.22	0.298	1.138	-0.296	1.142	49.536	23.523	33.916	39.601	115.374
2516	chr18	4232778	4233278	49.2	NM_026505	Bambi	-0.313	0.561	-1.627	4.923	0.107	0.119	-0.009	0.008	2.127	2.501	2.024	2.074	5.96
5532	chr9	109121426	109121926	14.4	NM_172775	Plxnb1	0.419	10.949	-1.599	5.583	0.046	0.064	-0.988	14.169	14.737	10.367	7.441	7.286	20.768
3511	chr3	104548087	104548587	14.7	NM_009196	Slc16a1	1.524	38.215	-1.57	9.381	0.868	3.84	-1.172	9.434	63.222	20.573	15.957	27.447	76.588
3068	chr2	92829750	92830250	13.7	NM_023850	Chst1	-0.021	0.02	-1.512	10.271	0.146	0.14	0.559	1.369	3.257	3.123	4.475	4.702	12.569
3282	chr2	172842281	172842781	36.2	NM_007557	Bmp7	1.391	25.557	-1.423	3.073	0.91	5.906	-1.018	12.534	34.46	12.288	9.369	16.729	42.195
203	chr1	128821937	128822437	46.7	NM_001356509	Cxcr4	1.886	10.975	-1.404	1.39	1.024	3.359	0.976	3.599	4.708	1.191	4.746	9.082	22.731
3252	chr2	167407403	167407903	22.9	NM_019835	B4galt5	0.32	1.485	-1.4	5.744	0.467	2.811	1.439	30.044	14.06	10.548	28.462	37.386	91.749
1886	chr15	7216990	7217490	27.2	NM_001358593	Lifr	-0.158	0.33	-1.145	2.885	0.381	0.666	0.652	3.291	3.703	3.894	4.649	5.711	11.711
2154	chr16	17558612	17559112	20.3	NM_001164610	Smpd4	0.146	0.631	-1.098	1.314	0.373	0.206	-1.546	3.947	8.064	6.845	2.202	2.691	5.437
3791	chr4	107156911	107157411	113.7	NM_023672	Ssbp3	0.414	7.264	-1.073	7.541	0.01	0.016	0.018	0.045	38.078	26.846	39.63	37.836	74.647
1041	chr12	8884943	8885443	15.2	NM_011519	Sdc1	-0.273	1.087	-1.058	3.307	0.48	0.765	-0.289	0.529	20.483	23.276	12.344	16.429	31.992
4723	chr7	79374873	79375373	43.1	NM_017462	Polg	-0.232	1.606	-1.03	2.225	-0.557	1.088	-0.506	1.292	7.19	7.953	7.681	4.956	9.485
3842	chr4	128652645	128653145	39.7	NM_001195083	Phc2	-0.103	0.311	-0.996	5.19	-0.15	0.216	0.47	1.743	39.902	40.364	63.322	54.206	101.192
4856	chr7	133569376	133569876	30.5	NM_009980	Ctbp2	-0.196	0.864	-0.995	4.253	-0.134	0.158	-0.992	8.101	22.157	23.885	12.57	10.924	20.35
2456	chr17	70746709	70747209	14.1	NM_009372	Tgif1	0.81	15.466	-0.917	6.192	0.097	0.163	-0.502	3.19	38.345	20.605	26.147	26.554	47.024
877	chr11	84665094	84665594	63.4	NM_019816	Aatf	0.469	6.77	-0.859	3.508	0.689	4.526	-0.571	4.878	24.256	16.463	10.46	16.057	27.268
4824	chr7	127345399	127345899	12.7	NM_023203	Dctpp1	0.541	3.785	-0.855	2.188	0.609	1.084	-1.256	8.185	70.735	45.689	19.95	29.054	49.175
3827	chr4	124714484	124714984	17.6	NM_153566	Yrdc	0.237	0.909	-0.835	2.592	0.065	0.056	-0.076	0.099	13.93	11.152	13.004	12.938	21.689
514	chr10	62189983	62190483	19.6	NM_197996	Tspan15	0	0.001	-0.828	1.344	0.041	0.019	-0.147	0.148	3.97	3.749	3.592	3.514	5.862
4856	chr7	133569376	133569876	30.5	NM_001347623	Ctbp2	-1.061	9.097	-0.806	6.12	0.202	0.468	1.243	8.456	5.51	10.817	11.734	12.839	20.934
4727	chr7	83196073	83196573	33.7	NM_175366	Mex3b	0.043	0.096	-0.806	3.919	-0.513	2.98	-0.164	0.511	14.617	13.373	19.248	12.815	20.891
2142	chr16	8491882	8492382	25	NM_025821	Carhsp1	0.296	3.834	-0.803	1.894	0.086	0.08	-0.086	0.121	28.135	21.534	25.748	25.942	42.602
3476	chr3	89773144	89773644	15.5	NM_001038587	Adar	0.444	2.848	-0.783	4.589	-0.075	0.098	-0.029	0.052	6.272	4.356	6.672	6.026	9.705
929	chr11	96319157	96319657	116.4	NM_134032	Hoxb2	1.141	21.609	-0.743	2.738	0.081	0.149	-0.264	1.711	45.205	19.204	36.697	36.987	58.042
4168	chr5	115360023	115360523	34.9	NM_008629	Msi1	1.54	51.225	-0.733	3.655	0.36	1.548	-0.206	0.959	33.274	10.732	23.215	28.304	44.102
1026	chr11	120704982	120705482	20.4	NM_010756	Mafg	0.429	2.539	-0.626	4.488	0.069	0.138	1.378	32.858	13.353	9.333	34.286	34.061	49.067
5531	chr9	109095301	109095801	11.6	NM_007658	Cdc25a	0.118	0.273	-0.581	3.659	0.48	3.407	-0.227	0.616	24.121	20.966	15.312	20.24	28.317
663	chr10	117207939	117208439	48.6	NM_007636	Cct2	0.439	9.146	-0.521	2.445	0.527	6.689	0.217	1.752	228.16	157.916	190.133	260.56	349.75
5355	chr9	50854144	50854644	18.8	NM_178710	Sik2	-0.082	0.211	-0.518	1.421	0.208	0.394	0.549	2.53	5.164	5.155	6.756	7.437	9.903
55	chr1	55130894	55131394	17.3	NM_010477	Hspd1	0.635	29.662	-0.515	2.607	0.764	13.429	-0.356	4.336	266.675	161.386	126.981	204.416	273.585
5407	chr9	67105779	67106279	18	NM_001164253	Tpm1	0.217	0.988	-0.468	2.737	-0.194	0.372	0.529	4.663	14.453	11.66	24.598	20.46	26.48
2124	chr15	102377206	102377706	56.1	NM_153416	Aaas	-0.191	0.96	-0.457	2.832	0.623	5.894	0.603	5.344	19.708	21.154	20.097	29.435	37.735
2191	chr16	30875236	30875736	28	NM_178069	Lsg1	0.396	3.847	-0.415	2.105	0.316	1.283	0.041	0.095	20.367	14.548	17.353	20.577	25.652
2389	chr17	35301780	35302280	39.3	NM_019693	Ddx39b	0.17	2.553	-0.396	1.867	0.235	0.91	-0.813	24.299	247.25	206.678	123.249	138.175	169.755
4363	chr6	39255621	39256121	50.3	NM_001033430	Kdm7a	0.736	3.827	-0.386	1.588	-0.267	0.384	0.218	0.388	11.743	6.592	17.084	13.373	16.302
1018	chr11	120187794	120188294	12.3	NM_001347621	Bahcc1	0.968	21.893	-0.299	1.304	0.002	0.003	-0.083	0.242	15.533	7.452	15.111	14.41	16.551

### Sheet: de novo loops
peakID	chr	left	right	score	TranscriptID	GeneSymbol	log2Fc.1	nlog10P.1	log2Fc.2	nlog10P.2	log2Fc.3	nlog10P.3	log2Fc.4	nlog10P.4	meanTPM.NPC	meanTPM.NFC	meanTPM.NPC_0uM	meanTPM.NPC_1.25uM	meanTPM.NPC_5uM
4004	chr5	37895396	37895896	67.2	NM_010835	Msx1	-2.729	2.181	-11.192	13.216	-0.193	NA	-1.242	0.198	0.051	0.325	0.027	0.021	45.699
2658	chr18	66173094	66173594	58.5	NM_178793	Ccbe1	-1.777	6.154	-6.663	106.156	0.145	0.034	-3.046	8.75	0.591	1.933	0.067	0.071	6.645
1448	chr13	53634730	53635230	59.2	NM_013601	Msx2	3.072	2.444	-6.607	5.984	2.823	2.131	0.303	0.147	0.294	0.034	0.052	0.358	31.829
3008	chr2	70129591	70130091	20.8	NM_022435	Sp5	0.677	0.701	-5.459	71.078	2.032	1.241	-1.832	3.411	1.461	0.856	0.101	0.402	16.712
4661	chr7	66479232	66479732	16.9	NM_053080	Aldh1a3	-3.024	15.393	-5.096	68.444	-0.408	0.248	1.75	3.405	0.305	2.373	1.398	1.007	32.332
2301	chr16	92939415	92939915	42.9	NM_001111023	Runx1	-1.304	2.039	-4.757	64.67	0.342	0.181	1.637	2.816	0.154	0.356	0.383	0.471	11.835
3559	chr3	131014294	131014794	29.6	NM_001276402	Lef1	-0.718	4.429	-4.544	31.94	1.581	3.846	-0.237	0.229	2.187	3.385	0.644	1.825	39.398
5013	chr8	45521456	45521956	24.1	NM_001310707	Sorbs2	0.697	3.59	-4.07	62.47	0.56	1.085	-1.432	10.277	4.543	2.614	1.181	1.645	25.853
5013	chr8	45521456	45521956	24.1	NM_172752	Sorbs2	0.405	0.645	-4.034	54.837	0.493	0.301	-1.035	2.063	0.831	0.587	0.302	0.4	6.062
5013	chr8	45521456	45521956	24.1	NM_001310708	Sorbs2	0.194	0.261	-3.971	64.67	1.378	3.752	-0.296	0.45	3.064	2.499	0.998	2.458	35.82
3559	chr3	131014294	131014794	29.6	NM_010703	Lef1	-1.082	4.246	-3.958	19.808	1.039	0.466	-0.481	0.543	1.914	3.816	0.689	1.346	19.484
5434	chr9	71258077	71258577	10.6	NM_009022	Aldh1a2	-1.554	54.555	-3.715	120.373	0.009	0.007	-2.945	141.673	146.838	405.298	19.656	18.735	230.424
4205	chr5	121990818	121991318	12.9	NM_001312908	Cux2	0.96	4.916	-3.509	8.141	0.143	0.184	-1.254	13.511	3.998	1.947	1.569	1.644	17.266
1064	chr12	16753052	16753552	24.9	NM_001252071	Greb1	0.693	1.218	-3.364	33.717	2.047	5.324	-0.786	1.913	1.361	0.782	0.2	0.778	7.444
3169	chr2	137245110	137245610	27.2	NM_013822	Jag1	0.491	2.741	-3.242	9.755	0.474	0.404	-0.933	2.542	20.579	13.663	7.999	10.565	94.289
3592	chr3	142109842	142110342	27.4	NM_001277217	Bmpr1b	0.077	0.102	-3.15	55.928	1.813	2.685	-1.416	7.921	2.176	1.947	0.244	0.798	6.636
1064	chr12	16753052	16753552	24.9	NM_015764	Greb1	0.695	2.021	-3.102	18.453	1.478	2.37	-1.17	3.924	3.119	1.787	0.511	1.353	10.931
3559	chr3	131014294	131014794	29.6	NM_001276403	Lef1	-1.083	1.704	-3.023	6.61	4.426	4.484	0.688	0.425	0.55	1.108	0.048	0.878	6.521
94	chr1	77254402	77254902	12.5	NM_007936	Epha4	0.258	1.258	-2.989	10.271	0.95	0.992	-0.887	2.201	8.57	6.733	2.489	4.537	33.98
1547	chr13	101427633	101428133	24	NM_001024955	Pik3r1	-1.09	5.183	-2.328	6.685	1.3	1.536	-0.398	0.531	3.318	6.633	1.075	2.461	11.638
2794	chr19	38364311	38364811	13.2	NM_175507	Slc35g1	1.491	10.788	-2.241	10.707	1.428	3.68	-1.072	4.804	2.914	0.979	0.53	1.357	6.041
772	chr11	43608334	43608834	17.8	NM_001045530	Ccnjl	0.433	1.51	-1.948	8.019	0.808	2.167	0.031	0.032	7.209	5.02	4.362	7.252	26.225
1466	chr13	63301556	63302056	32.6	NR_110520	2010111I01Rik	1.36	16.194	-1.946	12.12	-0.294	0.336	-1.654	13.068	17.421	6.344	6.986	5.408	19.57
3990	chr5	31811021	31811521	24.9	NM_008037	Fosl2	-1.076	7.138	-1.898	5.336	-0.387	0.888	-0.8	2.643	5.797	11.48	4.482	3.258	11.282
2711	chr19	5559690	5560190	22	NM_010235	Fosl1	1.162	1.137	-1.895	5.18	1.164	1.681	1.366	2.001	0.833	0.352	0.982	2.11	7.313
481	chr10	45229771	45230271	47.5	NM_024285	Bves	1.572	2.76	-1.716	11.171	0.856	1.688	1.409	6.076	1.718	0.533	2.603	4.49	13.826
4109	chr5	99350163	99350663	28.4	NM_181318	Rasgef1b	-0.281	0.255	-1.706	5.008	1.666	3.648	1.046	2.542	1.467	1.656	0.988	2.982	9.095
1643	chr14	22783226	22783726	21.9	NM_145459	Zfp503	0.992	15.32	-1.635	18.22	0.298	1.138	-0.296	1.142	49.536	23.523	33.916	39.601	115.374
4109	chr5	99350163	99350663	28.4	NM_145839	Rasgef1b	1.173	2.496	-1.542	5.799	1.174	3.067	0.894	2.66	1.984	0.824	1.681	3.622	9.898
5218	chr8	123720410	123720910	36.9	NM_133955	Rhou	1.287	37.775	-1.382	4.875	0.466	1.397	0.253	0.71	17.37	6.698	15.501	20.288	49.301
285	chr1	165755189	165755689	21.8	NM_001001880	Mpzl1	0.945	2.815	-1.285	3.797	-0.456	0.754	0.148	0.185	12.409	5.973	19.455	13.454	30.873
2817	chr19	44657664	44658164	35.4	NM_011037	Pax2	2.482	51.061	-1.264	2.801	1.525	9.06	-0.122	0.165	110.617	18.446	36.473	100.181	224.937
1745	chr14	59969694	59970194	15.9	NM_145463	Shisa2	2.895	58.333	-1.201	2.245	1.485	7.841	-1.812	16.322	42.382	5.305	4.458	11.797	25.616
611	chr10	98744232	98744732	18.7	NM_026482	Atp2b1	-0.477	5.312	-1.185	9.737	-0.054	0.071	0.487	3.236	10.559	13.852	15.937	14.537	30.774
1884	chr15	6961402	6961902	34.4	NM_001358593	Lifr	-0.158	0.33	-1.145	2.885	0.381	0.666	0.652	3.291	3.703	3.894	4.649	5.711	11.711
418	chr10	18055205	18055705	11.8	NM_010828	Cited2	0.621	3.854	-1.139	5.15	2.195	30.33	1.476	14.612	40.556	24.81	25.51	110.978	228.698
3390	chr3	50298359	50298859	77.4	NM_011990	Slc7a11	-0.499	0.356	-1.135	7.007	0.762	1.991	4.315	56.166	0.266	0.347	3.239	5.166	10.646
3203	chr2	152105429	152105929	19.7	NM_175093	Trib3	-0.857	0.477	-1.103	1.896	-0.657	0.679	4.312	18.13	0.147	0.248	4.702	2.839	5.719
245	chr1	155030860	155031360	18.6	NM_010500	Ier5	-0.122	0.458	-1.011	1.69	-0.281	0.337	-0.628	1.876	23.02	23.514	18.662	14.585	27.465
1242	chr12	95747295	95747795	33	NM_201518	Flrt2	-1.947	74.272	-0.923	1.688	0.059	0.07	-0.061	0.099	5.754	20.891	5.496	5.418	9.527
2454	chr17	70707330	70707830	18.8	NM_009372	Tgif1	0.81	15.466	-0.917	6.192	0.097	0.163	-0.502	3.19	38.345	20.605	26.147	26.554	47.024
3790	chr4	106827789	106828289	19.3	NM_025500	Mrpl37	0.24	1.263	-0.904	3.094	0.192	0.308	-0.135	0.338	28.367	22.565	23.263	25.364	44.576
2026	chr15	69576670	69577170	31.7	NM_010158	Khdrbs3	1.561	35.985	-0.885	2.013	0.52	0.599	-0.704	2.651	19.813	6.292	8.776	11.93	20.684
1009	chr11	116209125	116209625	21	NM_001364078	Fbf1	0.006	0.008	-0.84	2.127	-0.049	0.051	-0.053	0.082	6.218	5.792	6.401	5.885	9.888
1620	chr14	21112718	21113218	21.6	NM_134079	Adk	0.639	7.971	-0.749	5.641	0.557	3.726	-0.815	9.942	36.566	22.004	14.616	20.375	32.028
852	chr11	76620476	76620976	27	NM_198895	Abr	1.675	73.337	-0.622	1.463	-0.176	0.373	0.159	0.455	20.635	6.059	26.942	22.578	32.659
4005	chr5	37968694	37969194	20.6	NM_026959	Stx18	-0.001	0.001	-0.496	1.848	0.063	0.082	0.162	0.316	6.633	6.243	7.331	7.286	9.587
4945	chr8	22765689	22766189	18	NM_001159774	Ikbkb	0.222	1.177	-0.413	1.733	-0.145	0.408	-0.014	0.026	11.299	9.108	12.764	10.985	13.662
4625	chr7	46013384	46013884	10.7	NM_001112701	Cyth2	0.273	1.764	-0.383	2.086	-0.021	0.025	0.087	0.261	27.272	21.212	30.26	28.439	34.696
