## Supplemental Table 7 for "A β-catenin-driven switch in TCF/LEF transcription factor binding to DNA target sites promotes commitment of mammalian nephron progenitor cells"

### Sheet: Notes
DEG threshold
log2Fc > 0
P < 0.05
mean TPM > 5
Column names
TranscriptID	transcript ID
GeneSymbol	corresponding gene symbol
log2Fc.1	log2 fold change of contrast: NPC-NFC
nlog10P.1	negative log10 adjusted p value of contrast: NPC-NFC
log2Fc.2	log2 fold change of contrast: NPC(1.25uM CHIR) - NPC(5uM CHIR)
nlog10P.2	negative log10 adjusted p value of contrast: NPC(1.25uM CHIR) - NPC(5uM CHIR)
log2Fc.3	log2 fold change of contrast: NPC(1.25uM CHIR) - NPC(0uM CHIR)
nlog10P.3	negative log10 adjusted p value of contrast: NPC(1.25uM CHIR) - NPC(0uM CHIR)
log2Fc.4	log2 fold change of contrast: NPC(1.25uM CHIR) - NPC
nlog10P.4	negative log10 adjusted p value of contrast: NPC(1.25uM CHIR) - NPC
meanTPM.NPC	mean TPM of NPC samples
meanTPM.NFC	mean TPM of NFC samples
meanTPM.NPC_0uM	mean TPM of NPC(0uM CHIR) samples
meanTPM.NPC_1.25uM	mean TPM of NPC(1.25uM CHIR) samples
meanTPM.NPC_5uM	mean TPM of NPC(5uM CHIR) samples

### Sheet: all
TranscriptID	GeneSymbol	log2Fc.1	nlog10P.1	log2Fc.2	nlog10P.2	log2Fc.3	nlog10P.3	log2Fc.4	nlog10P.4	meanTPM.NPC	meanTPM.NFC	meanTPM.NPC_0uM	meanTPM.NPC_1.25uM	meanTPM.NPC_5uM
NM_001001309	Itga8	1.069	15.459	1.175	1.168	0.091	0.209	1.506	21.771	46.052	20.588	127.038	128.365	53.566
NM_001017525	Btbd11	2.831	12.337	1.671	0.989	1.2	0.506	-1.738	9.572	3.373	0.434	0.465	0.987	0.289
NM_001252310	Fam19a5	3.729	NA	2.413	NA	4.898	NA	1.125	0.261	0.026	0.003	0	0.053	0.009
NM_001276466	Cited1	3.87	9.293	6.443	39.765	-1.477	9.813	-0.044	0.062	181.911	11.426	503.198	173.593	1.876
NM_001276473	Cited1	5.79	3.106	5.628	1.518	4.19	1.886	5.156	3.199	0.718	0.015	1.488	25.629	0.485
NM_001276474	Cited1	4.68	8.641	4.323	9.361	-0.591	0.698	0.099	0.064	2.348	0.085	3.935	2.453	0.122
NM_001289546	Amph	3.442	31.446	0.664	1.083	0.62	3.704	-0.36	1.053	9.619	0.83	5.025	7.355	4.355
NM_001301332	Gdnf	-1.399	NA	1.932	NA	1.999	NA	0.227	NA	0.003	0.009	0.002	0.003	0.002
NM_001301333	Gdnf	-1.423	4.158	0.117	0.019	-0.348	0.096	-0.843	0.554	0.28	0.707	0.206	0.152	0.134
NM_001301357	Gdnf	-1.424	42.104	0.106	0.032	-0.348	0.116	-0.845	1.482	21.228	53.658	15.665	11.574	10.154
NM_001356509	Cxcr4	1.886	10.975	-1.404	1.39	1.024	3.359	0.976	3.599	4.708	1.191	4.746	9.082	22.731
NM_001357298	Tfrc	0.037	0.027	-0.395	0.317	0.825	0.718	-0.128	0.089	1.625	1.473	0.881	1.446	1.791
NM_001358428	Etv5	2.548	0.639	1.307	NA	-0.33	NA	-1.44	0.374	0.056	0.009	0.028	0.019	0.007
NM_007709	Cited1	3.763	19.379	4.397	36.826	-1.152	4.661	0.394	0.852	9.306	0.631	27.888	11.968	0.529
NM_009194	Slc12a2	1.094	9.861	0.302	0.419	0.638	2.626	-0.813	3.482	49.064	21.504	18.602	27.294	20.798
NM_009911	Cxcr4	1.725	26.301	-1.135	0.957	0.946	5.064	1.166	10.18	21.454	6.056	25.888	47.139	97.942
NM_010275	Gdnf	-1.32	9.542	-0.307	0.08	-0.682	0.359	-1.162	1.336	2.502	5.883	1.859	1.092	1.283
NM_011638	Tfrc	0.548	5.567	-0.879	4.641	0.613	2.011	-1.134	11.926	30.282	19.395	9.362	13.491	23.284
NM_013702	Uncx	2.832	12.422	-0.581	0.128	0.05	0.048	0.134	0.284	110.675	14.409	120.868	119.229	168.865
NM_013737	Pla2g7	0.787	5.226	1.313	1.586	-0.325	0.368	1.371	7.205	42.906	23.207	142.11	109.119	41.196
NM_016669	Crym	3.905	58.966	1.74	1.945	-0.763	0.358	-1.171	1.132	87.302	5.466	67.46	37.925	10.79
NM_020293	Cldn9	3.251	27.965	-0.7	0.646	0.07	0.041	-2.287	14.06	31.401	3.051	6.324	6.287	9.661
NM_023794	Etv5	0.273	2.518	0.001	0.001	-0.004	0.006	0.372	4.618	34.741	26.991	46.737	44.11	41.247
NM_028709	Btbd11	3.156	54.744	1.941	15.248	0.606	1.641	-1.816	20.503	21.151	2.209	4.08	5.882	1.443
NM_134096	Fam19a5	1.513	17.603	-2.087	20.477	0.967	1.766	-2.39	50.008	9.182	3.001	0.933	1.724	6.81
NM_175007	Amph	3.59	9.46	0.244	0.11	0.49	1.76	-0.64	5.299	12.422	0.947	5.863	7.84	6.23
NR_138462	Itga8	1.176	11.739	1.224	1.011	0.627	1.708	2.297	26.448	9.425	3.907	31.064	45.415	18.278

### Sheet: DET low CHIR - no CHIR
TranscriptID	GeneSymbol	log2Fc.1	nlog10P.1	log2Fc.2	nlog10P.2	log2Fc.3	nlog10P.3	log2Fc.4	nlog10P.4	meanTPM.NPC	meanTPM.NFC	meanTPM.NPC_0uM	meanTPM.NPC_1.25uM	meanTPM.NPC_5uM
NM_001276473	Cited1	5.79	3.106	5.628	1.518	4.19	1.886	5.156	3.199	0.718	0.015	1.488	25.629	0.485
NM_001356509	Cxcr4	1.886	10.975	-1.404	1.39	1.024	3.359	0.976	3.599	4.708	1.191	4.746	9.082	22.731
NM_134096	Fam19a5	1.513	17.603	-2.087	20.477	0.967	1.766	-2.39	50.008	9.182	3.001	0.933	1.724	6.81
NM_009911	Cxcr4	1.725	26.301	-1.135	0.957	0.946	5.064	1.166	10.18	21.454	6.056	25.888	47.139	97.942
NM_009194	Slc12a2	1.094	9.861	0.302	0.419	0.638	2.626	-0.813	3.482	49.064	21.504	18.602	27.294	20.798
NR_138462	Itga8	1.176	11.739	1.224	1.011	0.627	1.708	2.297	26.448	9.425	3.907	31.064	45.415	18.278
NM_001289546	Amph	3.442	31.446	0.664	1.083	0.62	3.704	-0.36	1.053	9.619	0.83	5.025	7.355	4.355
NM_011638	Tfrc	0.548	5.567	-0.879	4.641	0.613	2.011	-1.134	11.926	30.282	19.395	9.362	13.491	23.284
NM_028709	Btbd11	3.156	54.744	1.941	15.248	0.606	1.641	-1.816	20.503	21.151	2.209	4.08	5.882	1.443
NM_175007	Amph	3.59	9.46	0.244	0.11	0.49	1.76	-0.64	5.299	12.422	0.947	5.863	7.84	6.23

### Sheet: DET low CHIR - high CHIR
TranscriptID	GeneSymbol	log2Fc.1	nlog10P.1	log2Fc.2	nlog10P.2	log2Fc.3	nlog10P.3	log2Fc.4	nlog10P.4	meanTPM.NPC	meanTPM.NFC	meanTPM.NPC_0uM	meanTPM.NPC_1.25uM	meanTPM.NPC_5uM
NM_134096	Fam19a5	1.513	17.603	-2.087	20.477	0.967	1.766	-2.39	50.008	9.182	3.001	0.933	1.724	6.81
NM_001356509	Cxcr4	1.886	10.975	-1.404	1.39	1.024	3.359	0.976	3.599	4.708	1.191	4.746	9.082	22.731
NM_011638	Tfrc	0.548	5.567	-0.879	4.641	0.613	2.011	-1.134	11.926	30.282	19.395	9.362	13.491	23.284
